# Bitesize bundles F-actin and influences actin remodeling in syncytial *Drosophila* embryo development

**DOI:** 10.1101/2023.04.17.537198

**Authors:** Anna R. Yeh, Gregory J. Hoeprich, Anthony McDougal, Bruce L. Goode, Adam C. Martin

**Author notes:** Corresponding author: Adam C. Martin.

## Abstract

Actin networks undergo rearrangements that influence cell and tissue shape. Actin network assembly and organization is regulated in space and time by a host of actin binding proteins. The *Drosophila* Synaptotagmin-like protein, Bitesize (Btsz), is known to organize actin at epithelial cell apical junctions in a manner that depends on its interaction with the actin-binding protein, Moesin. Using RNAi, we showed that Btsz functions at earlier, syncytial stages of *Drosophila* embryo development. Btsz is required to stabilize pseudo-cleavage furrows that prevent metaphase spindle collisions and nuclear fallout prior to cellularization. While previous studies have focused on Btsz function through Moesin, we find that phosphorylated Moesin localized to the nuclear envelope and was not enriched at pseudo-cleavage furrows, suggesting a Moesin-independent function for Btsz in syncytial embryos. Consistent with this, mutants that affected all Moesin binding domain isoforms did not recapitulate pan-isoform Btsz depletion and we find that the C-terminal half of Btsz cooperatively binds to and bundles F-actin. We propose that Synaptotagmin-like proteins directly regulate actin organization during syncytial *Drosophila* development.
