## Supplemental File 1 for "Bitesize bundles F-actin and influences actin remodeling in syncytial *Drosophila* embryo development"

### Sheet: Sheet1
Stock #	Genotype	Source/Reference
1	67;UAS-mCherry::MoesinABD	T. Millard/Xie et al., 2021
2	y, w; 67; UAS-GFP::CLIP170/TM3, Sb	This study, original from Ko et al., 2021
3	OreR	Bloomington Drosophila Stock Center
4	w; mat67, Sqh::GFP; mat15, Gap43::mCherry/TM3, Sb[1]	Vasquez et al., 2014
5	w; mat67; mat15	Vasquez et al., 2014
6	y[1] v[1]; P{y[+t7.7] v[+t1.8]=TRiP.HMS02146}attP40/CyO (Btsz RNAi line)	Bloomington Drosophila Stock Center
7	y[1] sc[*] v[1]; P{y[+t7.7] v[+t1.8]=TRiP.GL01052}attP2 (RH3 RNAi control line)	Perkins et al., 2015
8	y,w; mat67/Cyo; Histone::GFP, gap43::mCherry-7/TM3	This study, original Histone::GFP, gap43::mCherry-7/TM3
9	w; P{UASt-mCherry::BtszB}attP20	This study
10	w; P{UASp-mCherry.btsz}attP2	Bloomington Drosophila Stock Center
11	y[1] v[1]; P{y[+t7.7] v[+t1.8]=TRiP.HMJ21357}attP40 (Arp3 RNAi line)	Bloomington Drosophila Stock Center
12	w[1118]; Sqh::GFP; P{ry[+t7.2]=neoFRT}82B btsz[K13-4]/TM3, Sb[1]	This study, original w[1118]; P{ry[+t7.2]=neoFRT}82B btsz[K13-4]/TM3, Sb[1]
13	P{ry[+t7.2]=hsFLP}1, y[1] w[1118]; Dr[1]/TM3, Sb[1]	Bloomington Drosophila Stock Center
14	w[*]; P{ry[+t7.2]=neoFRT}82B P{w[+mC]=ovoD1-18}3R/st[1] betaTub85D[D] ss[1] e[s]/TM3, Sb[1]	Bloomington Drosophila Stock Center
15	sqh::GFP	Royou et al. 2002
16	sqh::GFP; btsz exon 4 mutant (independent CRISPR allele #1)	This study
16*	sqh::GFP; btsz exon 4 mutant (independent CRISPR allele #2)	This study
17	mat67, UtrophinABD::GFP	Jodoin and Martin, 2016
References:
Xie Y., Budhathoki R., Blankenship J.T. Combinatorial deployment of F-actin regulators to build complex 3D actin structures in vivo. Elife. 2021 May 5;10:e63046. doi: 10.7554/eLife.63046. PMID: 33949307; PMCID: PMC8149123.
Ko C.S., Tserunyan V., Martin A.C.; Microtubules promote intercellular contractile force transmission during tissue folding. J Cell Biol 5 August 2019; 218 (8): 2726–2742. doi: https://doi.org/10.1083/jcb.201902011
Royou, Anne et al. Cortical recruitment of nonmuscle myosin II in early syncytial Drosophila embryos: its role in nuclear axial expansion and its regulation by Cdc2 activity. The Journal of cell biology vol. 158,1 (2002): 127-37. doi:10.1083/jcb.200203148
Perkins L.A., L. Holderbaum, R. Tao, Y. Hu, R. Sopko, K. McCall, D. Yang-Zhou, I. Flockhart, R. Binari, H.-S. Shim, et al. 2015. The Transgenic RNAi Project at Harvard Medical School: resources and validation. Genetics. 201:843–852.
Vasquez C.G., Tworoger M., and Martin A.C. 2014. Dynamic myosin phosphorylation regulates contractile pulses and tissue integrity during epithelial morphogenesis. J. Cell Biol. 206:435–450.
Jodoin J. N., & Martin A. C. 2016. Abl suppresses cell extrusion and intercalation during epithelium folding. Molecular Biology of the Cell, 27(18), 2822–2832. https://doi.org/10.1091/mbc.E16-05-0336
Figure	Cross (virgin x male) or stock
2A-D	6x1 or 7x1 for control
3A-C	6x2 or 7x2 for control
3D	6x5 or 7x5 for control
3E-F	6x8 or 7x8 for control
4A	3
4D-E	See methods section for germline clone crossing schema. 16x16* or 15x3 for control
6A	10x5
6B-C	6x5 or 7x5 for control
6D	9x5
S1A	6x5 or 7x5 for control
S1B	6x17, 11x17, or 7x17 for control
S2A-B	6x1 or 7x1 for control
S2C	6x5 or 7x5 for control
Primers used in study	Sequence	Tm	Predicted length
Actin42A fwd	TTGGACTTCGAGCAGGAGAT	51oC Taq	~300 bp
Actin42A_rev	AATCTTCATGGTGGACGGAG
Btsz exon 4 fwd	GGATTACTTTGGCGACAGTGCGAC	59oC Taq	~900 bp
Btsz exon 6 rev	GGATCGCCGCCCTCCTTGTT
Btsz exon 8 fwd	CGGTGGAGGAAGCAGAAC	48oC Taq	~200 bp
Btsz exon 8 rev	CATCTTCCTCATCCTCCG
Antibodies and dyes used in study		Concentration
Mouse anti-E-cadherin, Developmental Studies Hybridoma Bank (DSHB)		1:50
Rabbit anti-RFP, Abcam Cat # ab124754		1:500
Mouse anti-𝜶-tubulin, Millipore Sigma #T6199		1:500
Goat anti-Mouse Alexa Fluor 488, Invitrogen Cat #A32723		1:500
Goat anti-Mouse Alexa Fluor 568, Invitrogen Cat #A11004		1:500
Goat anti-Rabbit Alexa Fluor 647, Invitrogen Cat #A32733		1:500
Hoechst 33342 Solution, Thermo Scientific 62249		1:1000
Alexa Fluor™ 488 Phalloidin - Thermo Fisher Scientific Cat #A12379		1:40
